# Improving the Identification Coverage of Protein Interactome by Enhancing the Click Chemistry-based Cross-linking Enrichment Efficiency

**DOI:** 10.1101/2022.01.21.475819

**Authors:** Lili Zhao, Qun Zhao, Yuxin An, Hang Gao, Xiaodan Zhang, Zhen Liang, Lihua Zhang, Yukui Zhang

**Affiliations:** CAS Key Laboratory of Separation Science for Analytical Chemistry, National Chromatographic R. & A. Center, Dalian Institute of Chemical Physics, Chinese Academy of Sciences, Dalian, Liaoning 116023, China; University of Chinese Academy of Sciences, Beijing 100039, China

**Keywords:** In vivo cross-linking, Cross-linked peptides enrichment, Click chemistry efficiency, Diverse cleavable ligands

## Abstract

Chemical cross-linking coupled with mass spectrometry has emerged as a powerful strategy which enables global profiling of protein interactome with direct interaction interfaces in complex biological systems. The alkyne-tagged enrichable cross-linkers are preferred to improve the coverage of low-abundance cross-linked peptides, combined with click chemistry for biotin conjugation to allow the cross-linked peptides enrichment. However, a systematic evaluation on the efficiency of click approaches (protein-based or peptide-based) and diverse cleavable click chemistry ligands (acid, reduction, photo) for cross-linked peptides enrichment and release is lacking. Herein, together with in vivo chemical cross-linking by alkyne-tagged cross-linker, we explored the click chemistry-based enrichment approaches on protein and peptide level with three cleavable click chemistry ligands, respectively. By comparison, the approach of protein-based click chemistry conjugation with acid-cleavable tag was demonstrated to permit the most cross-linked peptides identification. The advancement of this strategy enhanced the proteome-wide cross-linking analysis, permitting a detection of 5,017 protein-protein interactions among 1,909 proteins across all subcellular compartments with wide abundance distribution in cell. Therefore, all these results demonstrated a guideline value of our work for efficient cross-linked peptides enrichment, thus facilitated the in-depth profiling of protein interactome for functional analysis.

**GRAPHICAL ABSTRACT:** 
