## Supporting information3 for "Improving the Identification Coverage of Protein Interactome by Enhancing the Click Chemistry-based Cross-linking Enrichment Efficiency"

### Sheet: Sheet1
Protein	Function
P31946	14-3-3 protein
Q04917	14-3-3 protein
P61981	14-3-3 protein
P31947	14-3-3 protein
P27348	14-3-3 protein
P63104	14-3-3 protein
P24752	acetyltransferase
P43155	acetyltransferase
Q92793	acetyltransferase
P10515	acetyltransferase
P49327	acetyltransferase
Q92830	acetyltransferase
Q9BXJ9	acetyltransferase
Q6N069	acetyltransferase
P61599	acetyltransferase
Q9GZZ1	acetyltransferase
Q9H0A0	acetyltransferase
P68032	Actin
P68133	Actin
P62736	Actin
P60709	Actin
P63261	Actin
P63267	Actin
O96019	Actin
O94805	Actin
Q9GZN1	Actin
Q08AE8	Actin binding
Q8N3V7	Actin binding
Q9H987	Actin binding
P15311	Actin binding
O43707	Actin binding
P13796	Actin binding
P09493	Actin binding
Q8WXH0	Actin binding
Q9NRC6	Actin binding
Q01082	Actin binding
Q14896	Actin binding
P35241	Actin binding
P50402	Actin binding
Q13813	Actin binding
Q05682	Actin binding
P04075	Actin binding
Q9NSV4	Actin binding
P61601	Actin binding
P84074	Actin binding
Q03001	Actin binding
P26038	Actin binding
Q13319	Actin binding
P78559	Actin binding
Q9Y2J2	Actin binding
P51858	Actin binding
Q7RTP6	Actin binding
O00401	Actin binding
P45379	Actin binding
P07237	Actin binding
O60610	Actin binding
Q9UPQ0	Actin binding
Q9P253	Actin binding
P46821	Actin binding
Q00872	Actin binding
Q9C0D0	Actin binding
Q96KR7	Actin binding
Q14324	Actin binding
Q9H4G0	Actin binding
P23528	Actin filament binding
Q9Y281	Actin filament binding
Q6ZVH7	Actin filament binding
Q8TF72	Actin filament binding
Q8WZ42	Actin filament binding
Q15078	Actin filament binding
P35221	Actin filament binding
P26232	Actin filament binding
P46940	Actin filament binding
Q9Y490	Actin filament binding
Q14247	Actin filament binding
P12814	Actin filament binding
P02549	Actin filament binding
Q96SB3	Actin filament binding
Q9ULJ8	Actin filament binding
P14317	Actin filament binding
Q96PD6	Acyltransferase
Q96PD7	Acyltransferase
Q6ZPD8	Acyltransferase
P23141	Acyltransferase
P30041	Acyltransferase
P55084	Acyltransferase
Q10567	Adaptor protein complex
P63010	Adaptor protein complex
O00203	Adaptor protein complex
Q13367	Adaptor protein complex
Q9NU02	Ankyrin containing protein
Q86XL3	Ankyrin containing protein
Q8WXH4	Ankyrin containing protein
Q7Z6G8	Ankyrin containing protein
Q6UB99	Ankyrin containing protein
Q5TYW2	Ankyrin containing protein
Q5CZ79	Ankyrin containing protein
A6QL64	Ankyrin containing protein
Q01484	Ankyrin containing protein
Q12955	Ankyrin containing protein
Q5T7N3	Ankyrin containing protein
A0A0A6YYL3	Ankyrin containing protein
H3BUK9	Ankyrin containing protein
A0JP26	Ankyrin containing protein
Q6S8J3	Ankyrin containing protein
A5A3E0	Ankyrin containing protein
P0CG38	Ankyrin containing protein
P0CG39	Ankyrin containing protein
Q5SQ80	Ankyrin containing protein
Q5VUR7	Ankyrin containing protein
Q4UJ75	Ankyrin containing protein
Q9BYX7	Ankyrin containing protein
Q9UPX8	Ankyrin containing protein
Q6Q759	Antigen
Q9UNF1	Antigen
P32119	Antioxidant activity
P63302	Antioxidant activity
Q96JI7	Apoptotic process
Q8IX12	Apoptotic process
Q9Y3E5	Apoptotic process
Q9UHR5	Apoptotic process
Q15464	Apoptotic process
Q13564	Apoptotic process
Q9UKL3	Apoptotic process
Q96A26	Apoptotic process
O95379	Apoptotic process
P05023	ATP binding
P06737	ATP binding
P78356	ATP binding
P48426	ATP binding
Q9Y265	ATP binding
Q9Y230	ATP binding
Q01813	ATP binding
P08237	ATP binding
P61163	ATP binding
P42025	ATP binding
Q96MN2	ATP binding
Q96EK9	ATP binding
Q86UW6	ATP binding
P0C7M7	ATP binding
Q9UH65	ATP binding
Q9H223	ATP binding
Q9ULI2	ATP binding
Q7L8W6	ATP binding
P23921	ATP binding
P35251	ATP binding
P49736	ATP binding
P25205	ATP binding
P49916	ATP binding
P46013	ATP binding
P33992	ATP binding
Q99973	ATP binding
P30086	ATP binding
Q99490	ATP binding
Q14692	ATP binding
Q9Y5L3	ATP binding
P54707	ATP binding
Q562R1	ATP binding
Q14679	ATP binding
P22314	ATP binding
O75648	ATP binding
A6NCM1	ATP binding
P50990	ATP binding
P16615	ATP binding
O14983	ATP binding
Q9NTJ3	ATP binding
P35249	ATP binding
A6NHR9	ATP binding
Q15645	ATP binding
P17987	ATP binding
P50991	ATP binding
P40227	ATP binding
P78371	ATP binding
O60264	ATP binding
P50993	ATP binding
O15315	ATP binding
Q13733	ATP binding
O43520	ATP binding
O43861	ATP binding
Q9UG63	ATP binding
P21439	ATP binding
Q8NE71	ATP binding
P13637	ATP binding
P27708	ATP binding
O95622	ATP binding
P25705	ATP synthase
P06576	ATP synthase
O75947	ATP synthase
P30049	ATP synthase
P56381	ATP synthase
Q5VTU8	ATP synthase
P18859	ATP synthase
Q9UID3	Autophagy
Q96RL7	Autophagy
Q96DT6	Autophagy
Q9P2Y5	Autophagy
Q9Y4P8	Autophagy
Q12778	Beta-catenin binding
O43524	Beta-catenin binding
Q5SW24	Beta-catenin binding
Q9UMX1	Beta-catenin binding
O94925	Biosynthetic process
Q9UHJ9	Biosynthetic process
Q9ULD4	Bromodomain-containing protein
O95696	Bromodomain-containing protein
P25440	Bromodomain-containing protein
Q15059	Bromodomain-containing protein
O60885	Bromodomain-containing protein
Q9NPI1	Bromodomain-containing protein
Q9H8M2	Bromodomain-containing protein
Q53SF7	Cadherin binding
P08195	Cadherin binding
Q14160	Cadherin binding
Q9H251	Cadherin binding
Q12864	Cadherin binding
P20810	Cadherin binding
Q07157	Cadherin binding
Q9UDY2	Cadherin binding
P35613	Cadherin binding
P62826	Cadherin binding
Q14677	Cadherin binding
P42166	Cadherin binding
P06733	Cadherin binding
O60749	Cadherin binding
P43487	Cadherin binding
P46060	Cadherin binding
Q5T0N5	Cadherin binding
Q9BZ29	Cadherin binding
P46109	Cadherin binding
Q9H444	Cadherin binding
P31939	Cadherin binding
Q8IUD2	Cadherin binding
O76021	Cadherin binding
Q8NC51	Cadherin binding
Q06830	Cadherin binding
O14562	Cadherin binding
O60437	Cadherin binding
P07355	Cadherin binding
A6NMY6	Calcium ion binding
Q9P246	Calcium ion binding
Q6NXP0	Calcium ion binding
P37235	Calcium ion binding
Q9HAU6	Calcium ion binding
O76038	Calcium ion binding
Q56UQ5	Calcium ion binding
O14594	Calcium ion binding
Q02818	Calcium ion binding
P80303	Calcium ion binding
Q9H4F8	Calcium ion binding
P41208	Calcium ion binding
Q9NRD8	Calcium ion binding
O75746	Calcium ion binding
Q9UJS0	Calcium ion binding
Q9ULW8	Calcium ion binding
P29401	Calcium ion binding
Q9BZQ6	Calcium ion binding
Q9Y6L7	Calcium ion binding
Q99466	Calcium ion binding
Q8IYU8	Calcium ion binding
P13693	Calcium ion binding
Q96D71	Calcium ion binding
P20930	Calcium ion binding
Q07283	Calcium ion binding
Q9UMQ6	Calcium ion binding
Q86XP0	Calcium ion binding
A0AVI2	Calcium ion binding
Q9Y6V0	Calcium ion binding
O14958	Calcium ion binding
P04156	Calcium ion binding
Q9HC10	Calcium ion binding
P24588	Calmodulin binding
O43815	Calmodulin binding
Q9NRL3	Calmodulin binding
Q13033	Calmodulin binding
Q8IZT6	Calmodulin binding
Q8IXL9	Calmodulin binding
Q8IUX7	Calmodulin binding
O95613	Calmodulin binding
Q8WUJ3	Catabolic process
Q9GZU8	Catabolic process
P40222	Cell activation
Q9UKX5	Cell adhesion
Q8TEW8	Cell adhesion
A2VEC9	Cell adhesion
Q99715	Cell adhesion
Q8WXI7	Cell adhesion
Q9ULB1	Cell adhesion
Q9Y4C0	Cell adhesion
P07942	Cell adhesion
Q9HCM2	Cell adhesion
P08F94	Cell adhesion
Q86UX7	Cell adhesion
Q12816	Cell adhesion
Q5QGS0	Cell adhesion
O60759	Cell adhesion
Q6ZVD7	Cell cycle
Q69YH5	Cell cycle
Q5UIP0	Cell cycle
Q9ULC4	Cell cycle
P84090	Cell cycle
Q9NUQ3	Cell cycle
Q8N111	Cell differentiation
Q03169	Cell differentiation
Q6PD62	Cell differentiation
Q5HYW2	Cell differentiation
Q9H869	Cell differentiation
Q9NQ38	Cell differentiation
Q6ZMY3	Cell differentiation
P35663	Cell differentiation
Q14093	Cell differentiation
Q9UJG1	Cell differentiation
Q9H7Z3	Cell division
Q9NVM9	Cell division
P22674	Cell division
Q29RF7	Cell division
P52926	Cell division
Q1MSJ5	Cell division
Q9NVX2	Cell homeostasis
Q86VQ0	Cell maintenance
O00585	Cell maturation
O43639	Cell migration
Q14137	Cell proliferation
Q13162	Cell proliferation
Q5W0Q7	Cell proliferation
Q9Y238	Cell proliferation
P49788	Cell proliferation
Q8IYD9	Cell proliferation
O60308	Centrosomal protein
Q9P2H0	Centrosomal protein
Q6ZU80	Centrosomal protein
Q9UPV0	Centrosomal protein
Q5SW79	Centrosomal protein
O15078	Centrosomal protein
Q9C0D2	Centrosomal protein
Q2KHM9	Centrosome
O15392	Chaperone binding
Q99933	Chaperone binding
Q8TAA5	Chaperone binding
Q96A04	Chaperone binding
P50502	Chaperone binding
P17096	Chromatin binding
O75475	Chromatin binding
Q96L73	Chromatin binding
Q8WVM7	Chromatin binding
Q8N3U4	Chromatin binding
Q7Z7J5	Chromatin binding
Q68DK7	Chromatin binding
Q5M9Q1	Chromatin binding
Q7Z2Z1	Chromatin binding
O15417	Chromatin binding
Q15648	Chromatin binding
Q15910	Chromatin binding
O15405	Chromatin binding
Q92769	Chromatin binding
Q9UBC3	Chromatin binding
Q9Y6K1	Chromatin binding
Q96RY5	Chromatin binding
Q9H211	Chromatin binding
Q01105	Chromatin binding
P05114	Chromatin binding
Q15003	Chromatin binding
O00255	Chromatin binding
Q15424	Chromatin binding
Q9H1E3	Chromatin binding
P83916	Chromatin binding
P18754	Chromatin binding
Q99457	Chromatin binding
P0DME0	Chromatin binding
Q92922	Chromatin binding
Q5VUG0	Chromatin binding
O96028	Chromatin binding
Q15233	Chromatin binding
Q99549	Chromatin binding
Q6STE5	Chromatin binding
O00479	Chromatin binding
P05204	Chromatin binding
Q15651	Chromatin binding
Q8N5F7	Chromatin binding
Q9P2R6	Chromatin binding
Q08999	Chromatin binding
Q9Y6F8	Chromodomain protein
Q9Y6F7	Chromodomain protein
Q8IYW2	Cilia- and flagella-associated protein
Q96N23	Cilia- and flagella-associated protein
A5D8W1	Cilia- and flagella-associated protein
Q7Z4T9	Cilia- and flagella-associated protein
Q9P281	Coiled-coil domain-containing protein
Q8ND07	Coiled-coil domain-containing protein
Q9UM00	Coiled-coil domain-containing protein
Q5T0F9	Coiled-coil domain-containing protein
Q9P2K1	Coiled-coil domain-containing protein
Q9H6E4	Coiled-coil domain-containing protein
P0CW27	Coiled-coil domain-containing protein
Q5T5S1	Coiled-coil domain-containing protein
Q8NCU4	Coiled-coil domain-containing protein
Q2M243	Coiled-coil domain-containing protein
Q96HJ3	Coiled-coil domain-containing protein
Q8IVM0	Coiled-coil domain-containing protein
Q96M83	Coiled-coil domain-containing protein
Q76M96	Coiled-coil domain-containing protein
Q9H6F5	Coiled-coil domain-containing protein
Q8N998	Coiled-coil domain-containing protein
Q96LB3	Coiled-coil domain-containing protein
Q3KQU3	Coiled-coil domain-containing protein
Q96M63	Coiled-coil domain-containing protein
Q96A33	Coiled-coil domain-containing protein
Q9NXE8	Coiled-coil domain-containing protein
Q5JSZ5	Coiled-coil domain-containing protein
Q9Y520	Coiled-coil domain-containing protein
O75116	Coiled-coil domain-containing protein
Q9BW85	Coiled-coil domain-containing protein
O75410	Coiled-coil domain-containing protein
Q9Y2S6	Coiled-coil domain-containing protein
Q9P218	Collagen fibril organization
P02748	Complement activation
P12259	Copper ion binding
O43819	Copper ion binding
Q674X7	Cornification
P22695	Cytochrome
P07919	Cytochrome
A0A096LP55	Cytochrome
P14927	Cytochrome
P47985	Cytochrome
P99999	Cytochrome
P0C7P4	Cytochrome
A0A087X1C5	Cytochrome
Q7Z7A1	Cytoskeletal protein binding
P09972	Cytoskeletal protein binding
P17661	Cytoskeletal protein binding
P11586	Dehydrogenase
Q6IAN0	Dehydrogenase
P09622	Dehydrogenase
P00367	Dehydrogenase
P49448	Dehydrogenase
P23378	Dehydrogenase
Q16836	Dehydrogenase
P20839	Dehydrogenase
P12268	Dehydrogenase
P50213	Dehydrogenase
P51553	Dehydrogenase
P00338	Dehydrogenase
P07195	Dehydrogenase
P40925	Dehydrogenase
P40926	Dehydrogenase
Q9P0J0	Dehydrogenase
O95182	Dehydrogenase
P51970	Dehydrogenase
P19404	Dehydrogenase
O75489	Dehydrogenase
Q9Y6N5	Dehydrogenase
Q7Z401	DENN domain-containing protein
P78524	DENN domain-containing protein
Q5VZ89	DENN domain-containing protein
Q6IQ26	DENN domain-containing protein
Q96KS0	Dioxygenase activity
P29375	Dioxygenase activity
Q5VWQ0	Dioxygenase activity
Q5VXU9	DNA binding
Q5TGY3	DNA binding
Q8IVI9	DNA binding
Q86YC2	DNA binding
Q9NTI5	DNA binding
P09430	DNA binding
Q16236	DNA binding
Q13342	DNA binding
Q15431	DNA binding
O60828	DNA binding
P55265	DNA binding
Q96SI9	DNA binding
Q12906	DNA binding
O95243	DNA binding
Q96AY2	DNA binding
O75531	DNA binding
Q96JN0	DNA binding
Q6SJ96	DNA binding
Q9NRY4	DNA binding
P52594	DNA binding
Q07666	DNA binding
P42167	DNA binding
Q9UIF8	DNA binding
Q92804	DNA binding
Q92945	DNA binding
P57723	DNA binding
P57721	DNA binding
Q9Y2T7	DNA binding
Q96T58	DNA binding
Q13901	DNA binding
Q01085	DNA binding
P18583	DNA binding
Q8IYB3	DNA binding
Q9H307	DNA binding
P29374	DNA binding
B2RPK0	DNA binding
O15347	DNA binding
P19338	DNA binding
P41970	DNA binding
Q01167	DNA binding
P48382	DNA binding
Q8IUR6	DNA binding
Q9Y4A8	DNA binding
P51826	DNA binding
Q8TAX0	DNA binding
Q10587	DNA binding
P41218	DNA binding
Q9Y3E1	DNA binding
Q13148	DNA binding
Q5JVF3	DNA binding
Q7Z4V5	DNA binding
P09429	DNA binding
P28715	DNA binding
Q01831	DNA binding
Q96KQ7	DNA binding
Q13547	DNA binding
P07199	DNA binding
O75367	DNA binding
P38398	DNA binding
Q99708	DNA binding
P54727	DNA binding
Q96B01	DNA binding
O94900	DNA binding
Q5SQQ9	DNA binding
P23497	DNA binding
P26583	DNA binding
Q8IZH2	DNA binding
Q9BR39	DNA binding
O15055	DNA binding
P20700	DNA binding
P81877	DNA binding
Q16533	DNA binding
Q14159	DNA repair
Q53TQ3	DNA repair
P11387	DNA topoisomerase
P11388	DNA topoisomerase
Q02880	DNA topoisomerase
O95985	DNA topoisomerase
Q969P6	DNA topoisomerase
Q8WW22	DnaJ homolog subfamily
Q9UBS4	DnaJ homolog subfamily
Q8TBM8	DnaJ homolog subfamily
Q8WWF6	DnaJ homolog subfamily
Q8IXB1	DnaJ homolog subfamily
Q9H819	DnaJ homolog subfamily
Q99543	DnaJ homolog subfamily
Q5F1R6	DnaJ homolog subfamily
Q8N4W6	DnaJ homolog subfamily
Q9H3Z4	DnaJ homolog subfamily
Q9UF47	DnaJ homolog subfamily
Q99615	DnaJ homolog subfamily
Q93008	Deubiquitinating enzyme
O00507	Deubiquitinating enzyme
Q4G0A6	Deubiquitinating enzyme
Q9Y5T5	Deubiquitinating enzyme
Q9UPT9	Deubiquitinating enzyme
Q9UPU5	Deubiquitinating enzyme
Q86T82	Deubiquitinating enzyme
Q9NVE5	Deubiquitinating enzyme
Q70EK9	Deubiquitinating enzyme
Q96DC9	Deubiquitinating enzyme
Q14204	Dynein
Q9P2D7	Dynein
Q9P225	Dynein
Q9C0G6	Dynein
Q96JB1	Dynein
Q8IWG1	Dynein
Q96M86	Dynein
P63167	Dynein
Q96FJ2	Dynein
Q86XH1	Dynein
O95995	Dynein
Q8NEE6	Dynein
P51965	Ubiquitin-conjugating enzyme E2s
P68036	Ubiquitin-conjugating enzyme E2s
A0A1B0GUS4	Ubiquitin-conjugating enzyme E2s
Q16763	Ubiquitin-conjugating enzyme E2s
O00257	Ubiquitin ligases E3s
O75925	Ubiquitin ligases E3s
Q9Y6X2	Ubiquitin ligases E3s
Q8N2W9	Ubiquitin ligases E3s
P49792	Ubiquitin ligases E3s
Q9UNE7	Ubiquitin ligases E3s
Q9UHC7	Ubiquitin ligases E3s
O75592	Ubiquitin ligases E3s
Q9NS91	Ubiquitin ligases E3s
Q7Z6E9	Ubiquitin ligases E3s
Q06587	Ubiquitin ligases E3s
Q99496	Ubiquitin ligases E3s
Q96EP0	Ubiquitin ligases E3s
Q149N8	Ubiquitin ligases E3s
Q9HAU4	Ubiquitin ligases E3s
Q9C037	Ubiquitin ligases E3s
Q5T4S7	Ubiquitin ligases E3s
O00308	Ubiquitin ligases E3s
Q9Y4D8	Ubiquitin ligases E3s
Q8NA82	Ubiquitin ligases E3s
O95361	Ubiquitin ligases E3s
Q15717	ELAV-like protein
Q12926	ELAV-like protein
Q14576	ELAV-like protein
P26378	ELAV-like protein
P68104	Elongation factor
Q05639	Elongation factor
P24534	Elongation factor
P29692	Elongation factor
P26641	Elongation factor
P13639	Elongation factor
Q96RP9	Elongation factor
Q8WTU0	Endopeptidase activity
E5RG02	Endopeptidase activity
Q7RTY8	Endopeptidase activity
Q9GZR1	Endopeptidase activity
P29622	Endopeptidase inhibitor activity
Q9UKV3	Enzyme binding
P35520	Enzyme binding
P35232	Enzyme binding
Q8TCU6	Enzyme binding
Q9H7L9	Enzyme binding
Q14974	Enzyme binding
P63165	Enzyme binding
Q92802	Enzyme binding
Q9GZR2	Exonuclease activity
Q96AZ6	Exonuclease activity
Q9H9L3	Exonuclease activity
P39748	Exonuclease activity
Q9Y2C4	Exonuclease activity
Q14315	Filamin
O75369	Filamin
P21333	Filamin
A1X283	Functional domain-containing protein
O75477	Functional domain-containing protein
O94905	Functional domain-containing protein
Q5TCZ1	Functional domain-containing protein
Q68DQ2	Functional domain-containing protein
Q96T17	Functional domain-containing protein
Q9P203	Functional domain-containing protein
Q96NZ8	Functional domain-containing protein
Q5T2D3	Functional domain-containing protein
A6NKT7	Functional domain-containing protein
Q7Z3J3	Functional domain-containing protein
Q6PI47	Functional domain-containing protein
Q9BV97	Functional domain-containing protein
Q92575	Functional domain-containing protein
O00124	Functional domain-containing protein
Q9H857	Functional domain-containing protein
Q96QF7	Functional domain-containing protein
P0DPI2	Functional domain-containing protein
A0A0B4J2D5	Functional domain-containing protein
Q8IXQ4	Functional domain-containing protein
Q68G75	Functional domain-containing protein
Q17RQ9	Functional domain-containing protein
Q6NW29	Functional domain-containing protein
Q5T5X7	Functional domain-containing protein
Q5SZJ8	Functional domain-containing protein
Q5RHP9	Glutamate-rich protein
Q7L0X2	Glutamate-rich protein
Q08378	Golgin subfamily protein
Q8N7Z2	Golgin subfamily protein
Q8N9W4	Golgin subfamily protein
H0YM25	Golgin subfamily protein
A8MZA4	Golgin subfamily protein
Q6ZN28	Growth factor activity
O14511	Growth factor activity
Q9NP70	Growth factor activity
O60313	GTP binding
Q3YEC7	GTP binding
Q07617	GTP binding
O43824	GTP binding
P61204	GTP binding
Q99719	GTP binding
Q9P0V9	GTP binding
Q92730	GTP binding
Q9BZE4	GTP binding
P15170	GTP binding
Q8IYD1	GTP binding
Q9NPQ8	GTPase activator activity
Q9NVN3	GTPase activator activity
Q8N336	GTPase activator activity
Q684P5	GTPase activator activity
Q8IWW6	GTPase activator activity
Q5T5U3	GTPase activator activity
Q9C0H5	GTPase activator activity
O60343	GTPase activator activity
Q13017	GTPase activator activity
P20936	GTPase activator activity
O14924	GTPase activator activity
Q6ZW31	GTPase activator activity
Q9NPF8	GTPase activator activity
Q15057	GTPase activator activity
Q5VTM2	GTPase activator activity
Q6P1M3	GTPase activator activity
Q15334	GTPase activator activity
P50395	GTPase activator activity
O60447	GTPase activator activity
Q96CN4	GTPase activator activity
Q96F07	GTPase binding
O94829	GTPase binding
Q8WWB5	GTPase binding
O14715	GTPase binding
Q5BJF6	GTPase binding
Q12904	GTPase binding
Q86XA9	HEAT repeat-containing protein
Q9P2D3	HEAT repeat-containing protein
P10809	Heat shock protein
P31689	Heat shock protein
O75190	Heat shock protein
P14625	Heat shock protein
P0DMV8	Heat shock protein
P0DMV9	Heat shock protein
P34931	Heat shock protein
O95757	Heat shock protein
P17066	Heat shock protein
P11142	Heat shock protein
Q92598	Heat shock protein
Q12931	Heat shock protein
P07900	Heat shock protein
Q14568	Heat shock protein
P08238	Heat shock protein
P54652	Heat shock protein
Q58FF3	Heat shock protein
P48741	Heat shock protein
Q58FG1	Heat shock protein
Q58FG0	Heat shock protein
Q58FF8	Heat shock protein
Q58FF6	Heat shock protein
Q58FF7	Heat shock protein
P38646	Heat shock protein
Q8IZP2	Heat shock protein binding
Q8NFI4	Heat shock protein binding
Q96FC9	Helicase
Q92499	Helicase
O00148	Helicase
O00571	Helicase
O15523	Helicase
Q9BQ39	Helicase
Q8IYB8	Helicase
O14647	Helicase
Q14839	Helicase
Q8TDI0	Helicase
P60842	Helicase
Q14240	Helicase
Q96AE4	Helicase
Q9Y4B4	Helicase
Q6ZRS2	Helicase
Q9NR30	Helicase
Q13206	Helicase
Q92841	Helicase
Q9BUQ8	Helicase
Q96GQ7	Helicase
P17844	Helicase
Q9Y2R4	Helicase
P28370	Helicase
P51531	Helicase
A8MPP1	Helicase
Q92771	Helicase
Q6P158	Helicase
Q13838	Helicase
P51532	Helicase
P46100	Helicase
Q96RR1	Helicase
O75643	Helicase
Q17R60	Heparin binding
Q99729	Heterogeneous nuclear ribonucleoprotein
Q13151	Heterogeneous nuclear ribonucleoprotein
P09651	Heterogeneous nuclear ribonucleoprotein
Q32P51	Heterogeneous nuclear ribonucleoprotein
P51991	Heterogeneous nuclear ribonucleoprotein
O60812	Heterogeneous nuclear ribonucleoprotein
B2RXH8	Heterogeneous nuclear ribonucleoprotein
B7ZW38	Heterogeneous nuclear ribonucleoprotein
P0DMR1	Heterogeneous nuclear ribonucleoprotein
Q14103	Heterogeneous nuclear ribonucleoprotein
O14979	Heterogeneous nuclear ribonucleoprotein
P52597	Heterogeneous nuclear ribonucleoprotein
P31943	Heterogeneous nuclear ribonucleoprotein
P55795	Heterogeneous nuclear ribonucleoprotein
P52272	Heterogeneous nuclear ribonucleoprotein
O60506	Heterogeneous nuclear ribonucleoprotein
O43390	Heterogeneous nuclear ribonucleoprotein
Q00839	Heterogeneous nuclear ribonucleoprotein
Q1KMD3	Heterogeneous nuclear ribonucleoprotein
P22626	Heterogeneous nuclear ribonucleoprotein
P07910	Heterogeneous nuclear ribonucleoprotein
Q15365	Heterogeneous nuclear ribonucleoprotein
Q15366	Heterogeneous nuclear ribonucleoprotein
P26599	Heterogeneous nuclear ribonucleoprotein
Q96E39	Heterogeneous nuclear ribonucleoprotein
P38159	Heterogeneous nuclear ribonucleoprotein
O75526	Heterogeneous nuclear ribonucleoprotein
Q9UKM9	Heterogeneous nuclear ribonucleoprotein
Q86SE5	Heterogeneous nuclear ribonucleoprotein
P07305	Histones
Q02539	Histones
Q92522	Histones
P16403	Histones
P16402	Histones
P10412	Histones
P16401	Histones
Q8IZA3	Histones
P22492	Histones
P0C0S8	Histones
Q96QV6	Histones
P04908	Histones
Q93077	Histones
P20671	Histones
Q96KK5	Histones
Q99878	Histones
Q6FI13	Histones
Q8IUE6	Histones
Q16777	Histones
Q7L7L0	Histones
Q9BTM1	Histones
Q71UI9	Histones
P0C0S5	Histones
P16104	Histones
Q96A08	Histones
P33778	Histones
P62807	Histones
P58876	Histones
Q93079	Histones
P06899	Histones
O60814	Histones
Q99880	Histones
Q99879	Histones
Q99877	Histones
P23527	Histones
Q16778	Histones
Q5QNW6	Histones
Q8N257	Histones
P57053	Histones
P68431	Histones
Q16695	Histones
Q71DI3	Histones
P84243	Histones
Q6NXT2	Histones
P0DPK5	Histones
P0DPK2	Histones
P62805	Histones
Q99525	Histones
Q6DN03	Histones
Q6DRA6	Histones
P49407	Histone acetylation
Q01658	Histone acetylation
Q9C0A6	Histone acetylation
Q9NPF5	Histone acetylation
O95619	Histone acetylation
P55201	Histone acetylation
Q7Z3B3	Histone acetylation
Q96T23	Histone binding
Q8TAQ2	Histone binding
Q14774	Homeobox protein
Q9HBU1	Homeobox protein
P39880	Homeobox protein
O14529	Homeobox protein
A2RU54	Homeobox protein
P31271	Homeobox protein
O43364	Homeobox protein
P14652	Homeobox protein
Q7Z5D8	Homeobox protein
P30084	Hydratase activity
Q99798	Hydratase activity
P09104	Hydratase activity
P11150	Hydratase activity
P15259	Hydratase activity
P49753	Hydratase activity
Q86TX2	Hydratase activity
Q8N0Y7	Hydratase activity
P18669	Hydratase activity
Q96HN2	Hydratase activity
Q9NUQ7	Hydratase activity
Q9UHK0	Identical protein binding
Q99623	Identical protein binding
P49765	Identical protein binding
Q03252	Identical protein binding
Q8TD10	Identical protein binding
Q8TC71	Identical protein binding
Q9HBL8	Identical protein binding
Q13123	Identical protein binding
Q8WVP5	Identical protein binding
Q6ZUT1	Identical protein binding
Q9UQP3	Identical protein binding
O60271	Identical protein binding
Q9UMX0	Identical protein binding
P13929	Identical protein binding
P43243	Identical protein binding
O75525	Identical protein binding
P07196	Identical protein binding
Q8NFH5	Identical protein binding
Q7L804	Identical protein binding
Q8WXI2	Identical protein binding
G2XKQ0	Identical protein binding
Q7Z3B4	Identical protein binding
P53999	Identical protein binding
Q14151	Identical protein binding
Q96HR8	Identical protein binding
Q13740	Identical protein binding
Q96B33	Identical protein binding
P02545	Identical protein binding
Q9UMS4	Identical protein binding
P10321	Immune response
Q8TCV5	Immune response
Q30KQ8	Immune response
Q6P589	Immune response
Q6ZSG2	Inhibitory synaptic factor
Q86UR5	Intracellular protein transport
P53675	Intracellular protein transport
Q9UNH7	Intracellular protein transport
P53621	Intracellular protein transport
P35606	Intracellular protein transport
P61619	Ion channel activity
Q8N2C7	Ion channel activity
Q86XJ0	Ion channel activity
Q7Z403	Ion channel activity
Q8TDI7	Ion channel activity
Q96MG2	Ion channel activity
Q9Y4C2	Ion channel binding
Q9UQ26	Ion channel binding
Q13061	Ion channel binding
P62942	Ion channel binding
Q9NY37	Ion channel protein
P29973	Ion channel protein
Q16280	Ion channel protein
Q9BSW2	Ion channel protein
P51790	Ion channel protein
P51793	Ion channel protein
P51795	Ion channel protein
Q9NPI9	Ion channel protein
Q92508	Ion channel protein
Q96PR1	Ion channel protein
P35498	Ion channel protein
Q9Y5Y9	Ion channel protein
Q9UI33	Ion channel protein
Q99250	Ion channel protein
Q9NY46	Ion channel protein
P35499	Ion channel protein
Q14524	Ion channel protein
Q9UQD0	Ion channel protein
Q15858	Ion channel protein
O94759	Ion channel protein
Q9Y277	Ion channel protein
Q6P9H4	Ion transport
P08729	Keratin
P05787	Keratin
Q6KB66	Keratin
Q9Y2I7	Kinase
Q5TCS8	Kinase
P25098	Kinase
P36894	Kinase
Q96RR4	Kinase
Q13554	Kinase
Q13555	Kinase
P10644	Kinase
P31321	Kinase
P68400	Kinase
P19784	Kinase
Q8NEV1	Kinase
P06732	Kinase
P17540	Kinase
P12532	Kinase
Q14004	Kinase
O94921	Kinase
Q07002	Kinase
Q00532	Kinase
Q5MAI5	Kinase
Q9Y4B6	Kinase
O75912	Kinase
Q5KSL6	Kinase
P78527	Kinase
Q8TEW6	Kinase
Q02750	Kinase
P36507	Kinase
P46734	Kinase
P21709	Kinase
P34947	Kinase
P43250	Kinase
P14314	Kinase
Q2TB90	Kinase
P19367	Kinase
Q8IWB6	Kinase
O43314	Kinase
P27987	Kinase
Q9Y616	Kinase
Q96M69	Kinase
Q16659	Kinase
Q15746	Kinase
P15531	Kinase
Q5VST9	Kinase
P00558	Kinase
P07205	Kinase
Q5SY16	Kinase
Q9NRD5	Kinase
A0A0B4J2F2	Kinase
O60361	Kinase
P30613	Kinase
P14618	Kinase
Q15303	Kinase
A1A4S6	Kinase
P60891	Kinase
P11908	Kinase
P21108	Kinase
Q9BXU1	Kinase
P51955	Kinase
Q8N165	Kinase
P53350	Kinase
O00444	Kinase
Q13523	Kinase
P57059	Kinase
Q9UKI8	Kinase
O75385	Kinase
O75460	Kinase
Q13315	Kinase
Q6IQ55	Kinase
Q8TEA7	Kinase
P23458	Kinase
Q9HA47	Kinase
Q9BZX2	Kinase
P63244	Kinase
Q9NQS7	Kinase activator activity
Q96N16	Kinase binding
Q6UVK1	Kinase binding
Q86X95	Kinase binding
O14654	Kinase binding
Q15654	Kinase binding
Q9UPT6	Kinase binding
Q9BPZ7	Kinase binding
Q9BV73	Kinase binding
Q14142	Kinase binding
Q9P2D0	Kinase binding
P0CI25	Kinase binding
O95810	Kinase binding
P51946	Kinase regulator activity
Q9H1H9	Kinesin-like protein
Q9NQT8	Kinesin-like protein
Q7Z4S6	Kinesin-like protein
Q2M1P5	Kinesin-like protein
Q5VWP3	Lamin binding
Q9H2I8	Leucine-rich repeat-containing protein
P42704	Leucine-rich repeat-containing protein
Q96JM4	Leucine-rich repeat-containing protein
Q9BTT6	Leucine-rich repeat-containing protein
A6NMS7	Leucine-rich repeat-containing protein
A6NM11	Leucine-rich repeat-containing protein
O60309	Leucine-rich repeat-containing protein
Q15345	Leucine-rich repeat-containing protein
Q8N309	Leucine-rich repeat-containing protein
Q96AG4	Leucine-rich repeat-containing protein
Q96NW7	Leucine-rich repeat-containing protein
Q7Z4L9	Leucine-rich repeat-containing protein
Q9Y365	Lipid binding
O15117	Lipid binding
A6NHG4	Lyase activity
Q8NCQ7	Metabolic process
Q9P2D6	Metabolic process
A9Z1Z3	Metal ion binding
Q2WGJ9	Metal ion binding
Q5SZK8	Metal ion binding
Q13349	Metal ion binding
Q93052	Metal ion binding
Q70IA6	Metal ion binding
Q6ZWE6	Metal ion binding
Q7Z5J4	Metal ion binding
Q9BXT8	Metal ion binding
A0A0J9YY54	Metal ion binding
Q9BXT4	Metal ion binding
P58397	Metal ion binding
Q96KR4	Metal ion binding
Q6MZP7	Metal ion binding
Q9P1Y6	Metal ion binding
P62979	Metal ion binding
P49221	Metal ion binding
Q8TA86	Metal ion binding
P51854	Metal ion binding
Q9H0I9	Metal ion binding
Q9Y6U7	Metal ion binding
Q8WWI1	Metal ion binding
Q5QJ38	Metal ion binding
Q7L1T6	Metal ion binding
O95453	Metal ion binding
Q9H6Q4	Metal ion binding
O00587	Metal ion binding
Q92626	Metal ion binding
Q8TCJ2	Metal ion binding
P11678	Metal ion binding
Q6NZ36	Metal ion binding
Q5VT06	Microtubule binding
Q15398	Microtubule binding
Q6ZMW3	Microtubule binding
Q49MG5	Microtubule binding
P07197	Microtubule binding
Q9Y448	Microtubule binding
Q92913	Microtubule binding
Q14980	Microtubule binding
P43034	Microtubule binding
P12036	Microtubule binding
Q9BPU6	Microtubule binding
P24844	Myosin
P12882	Myosin
P35580	Myosin
P35749	Myosin
Q9UKX3	Myosin
Q7Z406	Myosin
Q9Y2K3	Myosin
Q9UKX2	Myosin
P11055	Myosin
Q9Y623	Myosin
P13533	Myosin
P12883	Myosin
A7E2Y1	Myosin
P13535	Myosin
P35579	Myosin
Q9UBC5	Myosin
O00159	Myosin
O94832	Myosin
Q8N1T3	Myosin
Q9ULV0	Myosin
Q92614	Myosin
O15083	Neuromuscular synaptic transmission
Q6P995	No annotation
A6NE01	No annotation
Q8NA70	No annotation
Q8N5Q1	No annotation
Q9UMS5	No annotation
Q5VWN6	No annotation
Q92621	Nuclear pore complex protein
Q9BW27	Nuclear pore complex protein
P52948	Nuclear pore complex protein
A6NJU9	Nuclear pore complex-interacting protein
A6NHN6	Nuclear pore complex-interacting protein
Q92617	Nuclear pore complex-interacting protein
A8MRT5	Nuclear pore complex-interacting protein
E9PJ23	Nuclear pore complex-interacting protein
O75200	Nuclear pore complex-interacting protein
E9PQR5	Nuclear pore complex-interacting protein
F8W1W9	Nuclear pore complex-interacting protein
Q96N46	Nucleic acid binding
Q8IY67	Nucleic acid binding
Q9UQ80	Nucleic acid binding
Q9BQ50	Nucleic acid binding
Q1ED39	Nucleolar protein
Q14978	Nucleolar protein
Q9Y3T9	Nucleolar protein
Q8WTT2	Nucleolar protein
Q13823	Nucleolar protein
Q9H8H0	Nucleolar protein
P78316	Nucleolar protein
Q96MY1	Nucleolar protein
O00567	Nucleolar protein
Q9H6R4	Nucleolar protein
P06748	Nucleolar protein
P46087	Nucleolar protein
Q99848	Nucleolar protein
Q9Y3A2	Nucleolar protein
Q92974	Nucleolar protein
Q8IUF8	Nucleolar protein
P22087	Nucleolar protein
O75691	Nucleolar protein
Q5T4T6	Nucleolar protein
O00566	Nucleolar protein
Q9BVJ6	Nucleolar protein
Q5TAP6	Nucleolar protein
Q8TED0	Nucleolar protein
Q68CQ4	Nucleolar protein
Q8IWA0	Nucleolar protein
A6NFF2	Nucleosome assembly
P68106	Nucleotide binding
P49326	Nucleotide binding
O15229	Nucleotide binding
P42898	Nucleotide binding
O60774	Nucleotide binding
Q96BY6	Nucleotide exchange factor activity
Q5JSL3	Nucleotide exchange factor activity
Q96HP0	Nucleotide exchange factor activity
Q8N5V2	Nucleotide exchange factor activity
Q9NYI0	Nucleotide exchange factor activity
O94827	Nucleotide exchange factor activity
Q8N431	Nucleotide exchange factor activity
Q96PE2	Nucleotide exchange factor activity
A8MVX0	Nucleotide exchange factor activity
Q96N96	Nucleotide exchange factor activity
Q8N1W1	Nucleotide exchange factor activity
Q9Y6D6	Nucleotide exchange factor activity
O15068	Nucleotide exchange factor activity
Q9NR80	Nucleotide exchange factor activity
Q92834	Nucleotide exchange factor activity
P63096	Nucleotide-binding protein
P04899	Nucleotide-binding protein
P08754	Nucleotide-binding protein
Q9UBI6	Nucleotide-binding protein
P09471	Nucleotide-binding protein
Q96PP9	Nucleotide-binding protein
Q9BX68	Nucleotide-binding protein
P59045	Nucleotide-binding protein
Q9C093	Others
Q9P2F5	Others
P59074	Others
Q9NVA1	Others
P13805	Others
O75363	Others
A6NGG8	Others
Q8N3L3	Others
Q9UNZ5	Others
P57077	Others
Q0IIN9	Others
Q9H6T3	Others
Q8IYM2	Others
Q9NX31	Oxidative stress-responsive protein
P30101	Oxidoreductase activity
Q6PK18	Oxidoreductase activity
Q13087	Oxidoreductase activity
P78417	Oxidoreductase activity
Q96CU9	Oxidoreductase activity
Q8WU10	Oxidoreductase activity
Q9NZ01	Oxidoreductase activity
Q99536	Oxidoreductase activity
P13667	Oxidoreductase activity
O95881	Oxidoreductase activity
P61009	Peptidase activity
P41219	Peripherin
Q9UPP1	PHD finger protein
Q96CB8	PHD finger protein
O75151	PHD finger protein
O43189	PHD finger protein
Q8WUB8	PHD finger protein
Q9UIL8	PHD finger protein
O94880	PHD finger protein
Q16829	Phosphatase
Q9Y2H2	Phosphatase
P60484	Phosphatase
O14939	Phosphatase
Q8N819	Phosphatase
Q15435	Phosphatase
P35813	Phosphatase
Q8WYL5	Phosphatase
P67775	Phosphatase
P62714	Phosphatase
Q9Y5P8	Phosphatase
O00743	Phosphatase
Q5H9R7	Phosphatase
Q96HS1	Phosphatase
P62136	Phosphatase
P62140	Phosphatase
P36873	Phosphatase
Q12923	Phosphatase
Q8WVY7	Phosphatase
O94763	Phosphatase
O75038	Phosphodiesterase
Q9Y233	Phosphodiesterase
Q08499	Phosphodiesterase
Q13126	Phosphorylase activity
P11217	Phosphorylase activity
P11216	Phosphorylase activity
P49005	Polymerase
Q07864	Polymerase
Q9NR33	Polymerase
Q9Y253	Polymerase
O75417	Polymerase
O60673	Polymerase
O95602	Polymerase
O15446	Polymerase
P61218	Polymerase
P09874	Polymerase
O43242	Proteasome
P48556	Proteasome
P25787	Proteasome
P60900	Proteasome
O14818	Proteasome
Q8TAA3	Proteasome
P85037	Protein binding
Q9Y4H2	Protein binding
P45378	Protein binding
O15265	Protein deubiquitination
Q9NYF3	Protein import
Q8NFC6	Protein phosphatase binding
Q92540	Protein phosphatase binding
Q9UJX3	Protein phosphatase binding
P30260	Protein phosphatase binding
P49257	Protein transport
Q9NV70	Protein transport
O60844	Protein transport
O14579	Protein transport
Q8N5I2	Protein transport
Q96B67	Protein transport
Q5JWR5	Protein transport
P31150	Protein transport
Q14517	Protocadherin
Q9Y5H4	Protocadherin
Q9Y5H3	Protocadherin
Q9Y5H2	Protocadherin
O60330	Protocadherin
Q9Y5H1	Protocadherin
Q9Y5H0	Protocadherin
Q9Y5G9	Protocadherin
Q9Y5G8	Protocadherin
Q9Y5G7	Protocadherin
Q9Y5G6	Protocadherin
Q9Y5G5	Protocadherin
Q9Y5G4	Protocadherin
Q9Y5G3	Protocadherin
Q9Y5G2	Protocadherin
Q9Y5G1	Protocadherin
Q9UN71	Protocadherin
Q9Y5G0	Protocadherin
Q9Y5F9	Protocadherin
Q9Y5F8	Protocadherin
Q9UN70	Protocadherin
Q9Y5F7	Protocadherin
Q9Y5F6	Protocadherin
P0DJD0	Ran-binding protein
P0DJD1	Ran-binding protein
Q99666	Ran-binding protein
P62491	Ras-related protein
Q15907	Ras-related protein
O95755	Ras-related protein
Q7Z6P3	Ras-related protein
Q9NP90	Ras-related protein
P41595	Receptor
Q6QNK2	Receptor
Q9H6X2	Receptor
P58335	Receptor
Q9Y2X7	Receptor
Q14161	Receptor
O00238	Receptor
P11717	Receptor
O75175	Receptor
Q2VPA4	Receptor
Q9H6B4	Receptor
P21918	Receptor
O60667	Receptor
Q6DN72	Receptor
P21802	Receptor
Q8N1C3	Receptor
P18507	Receptor
P39086	Receptor
P12314	Receptor
Q92637	Receptor
O75330	Receptor
Q14643	Receptor
Q14571	Receptor
Q86UP2	Receptor
Q15388	Receptor
Q15785	Receptor
Q9P0U1	Receptor
P43146	Receptor
O95185	Receptor
Q05901	Receptor
Q9Y5X5	Receptor
Q9Y618	Receptor
Q8NH19	Receptor
Q8NGN3	Receptor
Q8NGN4	Receptor
Q8NGS3	Receptor
Q8NH06	Receptor
A3KFT3	Receptor
Q8NG78	Receptor
Q8NGE9	Receptor
Q9BPV8	Receptor
Q9HBL7	Receptor
Q15198	Receptor
O75051	Receptor
P51805	Receptor
Q96P66	Receptor
O14626	Receptor
P43088	Receptor
Q9P2E9	Receptor
P21817	Receptor
Q92736	Receptor
Q15413	Receptor
P08240	Receptor
Q9Y2W1	Receptor
Q96RL1	Receptor
Q9H2A7	Receptor
P24390	Receptor
P33947	Receptor
O43731	Receptor
Q86V85	Receptor
P42701	Receptor
Q13136	Receptor
O75334	Receptor
O75145	Receptor
O75335	Receptor
Q9NZR2	Receptor
Q14108	Receptor
Q9UNL2	Receptor
Q9H3T3	Receptor binding
Q8NFY4	Receptor binding
P30046	Receptor binding
Q5T3J3	Receptor binding
Q9Y3D9	Ribosomal protein
P82663	Ribosomal protein
P51398	Ribosomal protein
P82675	Ribosomal protein
P82933	Ribosomal protein
Q9HD33	Ribosomal protein
Q86TS9	Ribosomal protein
P46783	Ribosomal protein
P62280	Ribosomal protein
P25398	Ribosomal protein
P62277	Ribosomal protein
P08708	Ribosomal protein
P39019	Ribosomal protein
P62266	Ribosomal protein
P62847	Ribosomal protein
P62851	Ribosomal protein
P62854	Ribosomal protein
P42677	Ribosomal protein
P62861	Ribosomal protein
P61247	Ribosomal protein
P62701	Ribosomal protein
P22090	Ribosomal protein
Q8TD47	Ribosomal protein
P46782	Ribosomal protein
P62753	Ribosomal protein
P62081	Ribosomal protein
P62241	Ribosomal protein
P46781	Ribosomal protein
P05388	Ribosomal protein
Q8NHW5	Ribosomal protein
P27635	Ribosomal protein
Q96L21	Ribosomal protein
P30050	Ribosomal protein
P26373	Ribosomal protein
P40429	Ribosomal protein
P50914	Ribosomal protein
Q07020	Ribosomal protein
Q02543	Ribosomal protein
P84098	Ribosomal protein
P46778	Ribosomal protein
P35268	Ribosomal protein
Q6P5R6	Ribosomal protein
P62829	Ribosomal protein
P62750	Ribosomal protein
P83731	Ribosomal protein
P61254	Ribosomal protein
Q9UNX3	Ribosomal protein
P61353	Ribosomal protein
P46776	Ribosomal protein
P46779	Ribosomal protein
P47914	Ribosomal protein
P39023	Ribosomal protein
P49207	Ribosomal protein
P42766	Ribosomal protein
Q9Y3U8	Ribosomal protein
P83881	Ribosomal protein
Q969Q0	Ribosomal protein
P61513	Ribosomal protein
P62891	Ribosomal protein
Q96EH5	Ribosomal protein
Q92901	Ribosomal protein
P36578	Ribosomal protein
P46777	Ribosomal protein
Q02878	Ribosomal protein
P62424	Ribosomal protein
Q6DKI1	Ribosomal protein
P32969	Ribosomal protein
Q9Y221	Ribosomal protein
Q9NQ39	Ribosomal protein
Q5JNZ5	Ribosomal protein
Q6NVV1	Ribosomal protein
A6NKH3	Ribosomal protein
Q59GN2	Ribosomal protein
Q8TAE8	Ribosomal protein
Q9Y3B9	Ribosomal RNA-processing protein
P55769	RNA binding
Q9BWU0	RNA binding
A6NNA2	RNA binding
Q8NI27	RNA binding
Q5VWX1	RNA binding
Q9UKA9	RNA binding
O95758	RNA binding
Q96I24	RNA binding
Q9P2K5	RNA binding
Q9BZI7	RNA binding
O94913	RNA binding
Q8N5C6	RNA binding
Q9H501	RNA binding
Q9Y3B2	RNA binding
O43719	RNA binding
P09914	RNA binding
Q13601	RNA binding
Q9UKD2	RNA binding
Q9BU76	RNA binding
Q8NEJ9	RNA binding
Q9C0J8	RNA binding
Q6NWY9	RNA binding
Q53EL6	RNA binding
Q5BKY9	RNA binding
Q14320	RNA binding
Q8N9T8	RNA binding
P61326	RNA binding
Q96A72	RNA binding
A8MWD9	RNA binding
Q9Y2K5	RNA binding
Q96EU6	RNA binding
Q9Y3A4	RNA binding
Q5JTH9	RNA binding
P62308	RNA binding
P63162	RNA binding
O15042	RNA binding
O43290	RNA binding
Q9BRJ6	RNA binding
P49750	RNA binding
Q92541	RNA binding
Q8TDN6	RNA binding
Q9H9Y2	RNA binding
Q13895	RNA binding
Q9NZM5	RNA binding
Q15050	RNA binding
Q9H7B2	RNA binding
O76094	RNA binding
Q4G0J3	RNA binding
P08670	RNA binding
Q9H875	RNA binding
O95793	RNA binding
Q9NZI8	RNA binding
Q9Y6M1	RNA binding
O00425	RNA binding
P16989	RNA binding
P11940	RNA binding
Q4VXU2	RNA binding
Q9H361	RNA binding
Q13310	RNA binding
P0CB38	RNA binding
Q96DU9	RNA binding
Q96T21	RNA binding
Q93073	RNA binding
Q00610	RNA binding
O00541	RNA binding
Q9BQG0	RNA binding
Q9BRT6	RNA binding
Q9Y4F3	RNA binding
Q8IY81	RNA binding
Q6P087	RNA binding
Q5VV67	RNA binding
Q96BK5	RNA binding
Q9BY77	RNA binding
Q9BZE2	RNA binding
Q99700	RNA binding
Q13428	RNA binding
O60524	RNA binding
Q9Y388	RNA binding
P0DJD3	RNA binding
A6NDE4	RNA binding
P0DJD4	RNA binding
P0C7P1	RNA binding
A6NEQ0	RNA binding
Q15415	RNA binding
P49756	RNA binding
P42696	RNA binding
Q9BTD8	RNA binding
P52756	RNA binding
P35637	RNA binding
Q9UNW9	RNA binding
Q9BXM0	RNA splicing
P14678	RNA splicing
Q2TBE0	RNA splicing
Q9UNP9	RNA splicing
P41223	RNA splicing
O94906	RNA splicing
P52292	Signal receptor activity
O00629	Signal receptor activity
P52294	Signal receptor activity
O15131	Signal receptor activity
O60684	Signal receptor activity
Q4VCS5	Signal receptor activity
Q9BWT7	Signal receptor activity
O14492	Signal transduction
O75563	Signal transduction
Q9NRF2	Signal transduction
O94810	Signal transduction
O43555	Signal transduction
Q6T4P5	Signal transduction
G9CGD6	Signal transduction
Q59EK9	Signal transduction
Q7Z736	Signal transduction
Q8IUC4	Signal transduction
Q6UXG8	Signaling receptor binding
P02778	Signaling receptor binding
Q9C0E4	Signaling receptor complex adaptor activity
Q6JVE6	Small molecule binding
P09466	Small molecule binding
Q9NPH6	Small molecule binding
Q9GZP8	Small protein
Q9Y6X4	Soluble lamin-associated protein
P48751	Solute carrier family
Q8IWA5	Solute carrier family
Q9BY07	Solute carrier family
Q01650	Solute carrier family
Q15043	Solute carrier family
O15375	Solute carrier family
Q495M3	Solute carrier family
A6NKX4	Solute carrier family
Q9Y6M7	Solute carrier family
Q8NBS3	Solute carrier family
Q6AI14	Solute carrier family
Q92911	Solute carrier family
P11166	Solute carrier family
O15245	Solute carrier family
Q9Y267	Solute carrier family
O75751	Solute carrier family
Q8TCC7	Solute carrier family
Q8WUT9	Solute carrier family
O94956	Solute carrier family
Q9P2U8	Solute carrier family
Q5VX52	Sperm-specific protein
Q8TF01	Splicing factor
Q6P2Q9	Splicing factor
O75494	Splicing factor
Q05519	Splicing factor
Q01130	Splicing factor
Q9BRL6	Splicing factor
Q15428	Splicing factor
Q12874	Splicing factor
O75533	Splicing factor
Q15393	Splicing factor
P23246	Splicing factor
Q8WXA9	Splicing factor
O43395	Splicing factor
O43172	Splicing factor
Q96MU7	Splicing factor
P22557	synthase activity
P0DN79	synthase activity
P60174	synthase activity
Q5T0J7	Testis-expressed protein
Q13099	TPR repeat protein
Q6P2S7	TPR repeat protein
Q8NEE8	TPR repeat protein
A2A3L6	TPR repeat protein
Q14207	Transcription coregulator activity
Q3T8J9	Transcription coregulator activity
A0JLT2	Transcription coregulator activity
A0A087WX78	Transcription elongation
Q9NYF8	Transcription factor
Q03701	Transcription factor
Q68CJ9	Transcription factor
Q8IYF1	Transcription factor
Q8NG57	Transcription factor
Q3SY89	Transcription factor
A6NLF2	Transcription factor
P78545	Transcription factor
Q9Y5B9	Transcription factor
Q08945	Transcription factor
P98177	Transcription factor
Q12789	Transcription factor
P78347	Transcription factor
Q86UP8	Transcription factor
Q6EKJ0	Transcription factor
Q14527	Transcription factor
Q92794	Transcription factor
Q8WY36	Transcription factor
O15111	Transcription factor
Q9P0P8	Transcription factor
P01106	Transcription factor
O94916	Transcription factor
P22392	Transcription factor
Q12830	Transcription factor
Q9BVI0	Transcription factor
Q9NY61	Transcription factor
Q53T94	Transcription factor
O14981	Transcription factor
P20226	Transcription factor
O43435	Transcription factor
Q15560	Transcription factor
Q7KZ85	Transcription factor
O43680	Transcription factor
Q00059	Transcription factor
P20290	Transcription factor
Q96K17	Transcription factor
Q9UH73	Transcription factor
Q9HAK2	Transcription factor
Q9H4W6	Transcription factor
Q9BQW3	Transcription factor
Q8NHW3	Transcription factor
A6H8Y1	Transcription factor
P21675	Transcription factor
Q8IZX4	Transcription factor
Q6P1X5	Transcription factor
Q5VWG9	Transcription factor
O00268	Transcription factor
Q15545	Transcription factor
Q9UNY4	Transcription factor
P25490	Transcription factor
Q9UIG0	Transcription factor
P22415	Transcription factor
Q14119	Transcription factor
P67809	Transcription factor
Q9H553	Transferase activity
Q9Y6F1	Transferase activity
P09210	Transferase activity
P30419	Transferase activity
P37837	Transferase activity
Q9HAC7	Transferase activity
Q9Y2C2	Transferase activity
Q6NXN4	Transferase activity
Q9Y512	Transformation
Q9P2K8	Translation factor
P38919	Translation factor
P41091	Translation factor
Q2VIR3	Translation factor
Q9NZJ5	Translation factor
Q99613	Translation factor
B5ME19	Translation factor
Q7L2H7	Translation factor
Q04637	Translation factor
O43432	Translation factor
P23588	Translation factor
P63241	Translation factor
Q6IS14	Translation factor
Q9GZV4	Translation factor
O60841	Translation factor
P19525	Translation factor
Q5VTE0	Translation factor
P05141	Translocase
P12235	Translocase
P12236	Translocase
Q9H0C2	Translocase
Q9BVV7	Translocase
Q8NEW7	Transmembrane inner ear expressed protein
Q9BYT9	Transmembrane protein
Q9Y426	Transmembrane protein
Q9H9P2	Transmembrane protein
Q2VYF4	Transmembrane protein
Q9BU23	Transmembrane protein
O95202	Transmembrane protein
Q9BTX1	Transmembrane protein
Q9GIP4	Transmembrane protein
Q8MH63	Transmembrane protein
Q9UKZ4	Transmembrane protein
Q6ZRR5	Transmembrane protein
Q92545	Transmembrane protein
Q86UB9	Transmembrane protein
A6NKL6	Transmembrane protein
Q5T292	Transmembrane protein
Q9BTV4	Transmembrane protein
Q2LD37	Transmembrane protein
Q6ZT21	Transmembrane protein
Q9H6F2	Transmembrane protein
Q9NVV0	Transmembrane protein
Q9HCJ1	Transporter activity
O14810	Transporter activity
Q9H9S3	Transporter activity
Q7L1I2	Transporter activity
Q15031	tRNA ligase
Q96I59	tRNA ligase
P49589	tRNA ligase
Q9HA77	tRNA ligase
P07814	tRNA ligase
P26639	tRNA ligase
Q9Y285	tRNA ligase
A2RTX5	tRNA ligase
Q9UGM6	tRNA ligase
Q71U36	Tubulin
P68363	Tubulin
Q9BQE3	Tubulin
P0DPH7	Tubulin
P0DPH8	Tubulin
Q6PEY2	Tubulin
P68366	Tubulin
Q9NY65	Tubulin
Q9UJT1	Tubulin
Q8WYA0	Tubulin binding
P16949	Tubulin binding
O75347	Tubulin binding
Q9NVJ2	Tubulin binding
Q96BM9	Tubulin binding
Q93045	Tubulin binding
P0CG47	Ubiquitin
P0CG48	Ubiquitin
Q96BQ3	Ubiquitin protein ligase activity
A6NCK2	Ubiquitin protein ligase activity
P0CI26	Ubiquitin protein ligase activity
C9J1S8	Ubiquitin protein ligase activity
Q9UJX6	Ubiquitin protein ligase binding
Q13616	Ubiquitin protein ligase binding
P62987	Ubiquitin protein ligase binding
Q8WUN7	Ubiquitin-like protein
Q9NQ32	Uncharacterized protein
A0A1B0GVH6	Uncharacterized protein
A6NCI8	Uncharacterized protein
Q53FE4	Uncharacterized protein
Q96KX1	Uncharacterized protein
Q5T5N4	Uncharacterized protein
Q5T0Z8	Uncharacterized protein
Q8TAL5	Uncharacterized protein
A6NEN9	Uncharacterized protein
Q8IV33	Uncharacterized protein
Q8NCT3	Uncharacterized protein
Q6NSI8	Uncharacterized protein
Q0VF49	Uncharacterized protein
Q5HYC2	Uncharacterized protein
P23763	Vesicle-associated membrane protein
P63027	Vesicle-associated membrane protein
Q15836	Vesicle-associated membrane protein
Q9P0L0	Vesicle-associated membrane protein
O95292	Vesicle-associated membrane protein
O94967	WD repeat-containing protein
Q9Y4E6	WD repeat-containing protein
Q6ZMY6	WD repeat-containing protein
Q96KV7	WD repeat-containing protein
Q09019	WD repeat-containing protein
Q9HBG6	WD repeat-containing protein
P57081	WD repeat-containing protein
P04628	Wnt signaling pathway
Q96C57	Wnt signaling pathway
Q8TAA9	Wnt signaling pathway
Q9Y6X9	Zinc finger protein
Q12873	Zinc finger protein
Q9P0U4	Zinc finger protein
Q5BKZ1	Zinc finger protein
Q9BQS8	Zinc finger protein
Q8WYB5	Zinc finger protein
Q03164	Zinc finger protein
Q9C086	Zinc finger protein
O43474	Zinc finger protein
Q8NFU7	Zinc finger protein
Q6ZNB6	Zinc finger protein
Q9NP64	Zinc finger protein
Q8TE49	Zinc finger protein
Q8IUH5	Zinc finger protein
Q9C0B5	Zinc finger protein
Q8IWS0	Zinc finger protein
Q7Z3K3	Zinc finger protein
Q9NW64	Zinc finger protein
Q5HYM0	Zinc finger protein
Q9C0D7	Zinc finger protein
Q13434	Zinc finger protein
Q5TC82	Zinc finger protein
Q9HBD1	Zinc finger protein
Q9H5U6	Zinc finger protein
Q9BY12	Zinc finger protein
P21580	Zinc finger protein
O95625	Zinc finger protein
Q9ULJ3	Zinc finger protein
O43167	Zinc finger protein
Q5SVQ8	Zinc finger protein
Q9NX65	Zinc finger protein
O75132	Zinc finger protein
O60293	Zinc finger protein
Q8IWR0	Zinc finger protein
Q8TBK6	Zinc finger protein
O60315	Zinc finger protein
Q9NZV7	Zinc finger protein
Q9UBW7	Zinc finger protein
O95789	Zinc finger protein
Q9H2Y7	Zinc finger protein
O14628	Zinc finger protein
Q9BSG1	Zinc finger protein
P98182	Zinc finger protein
P17026	Zinc finger protein
P17027	Zinc finger protein
P15622	Zinc finger protein
Q9BRH9	Zinc finger protein
O75437	Zinc finger protein
Q8ND82	Zinc finger protein
Q8N7M2	Zinc finger protein
Q9HBT7	Zinc finger protein
O60281	Zinc finger protein
Q96RE9	Zinc finger protein
Q5VUA4	Zinc finger protein
Q9BYN7	Zinc finger protein
Q9GZX5	Zinc finger protein
Q8NA42	Zinc finger protein
Q9H7R0	Zinc finger protein
Q8WTR7	Zinc finger protein
Q6S9Z5	Zinc finger protein
Q8WV37	Zinc finger protein
Q9P255	Zinc finger protein
Q6P280	Zinc finger protein
Q8NDQ6	Zinc finger protein
Q9H0D2	Zinc finger protein
Q8N988	Zinc finger protein
Q969W8	Zinc finger protein
Q8N184	Zinc finger protein
Q96JF6	Zinc finger protein
Q96NL3	Zinc finger protein
Q9ULD9	Zinc finger protein
O15014	Zinc finger protein
Q8NB50	Zinc finger protein
Q9H582	Zinc finger protein
Q9BS31	Zinc finger protein
Q5TYW1	Zinc finger protein
Q4V348	Zinc finger protein
Q9BU19	Zinc finger protein
Q9UC06	Zinc finger protein
Q9NV72	Zinc finger protein
Q9Y462	Zinc finger protein
Q8TF20	Zinc finger protein
Q6IQ21	Zinc finger protein
Q7Z570	Zinc finger protein
Q3KNS6	Zinc finger protein
P51523	Zinc finger protein
Q96IR2	Zinc finger protein
P0CG24	Zinc finger protein
A6NK75	Zinc finger protein
Q8IYY4	Zinc finger protein
Q15072	Zinc finger protein
Q9P243	Zinc finger protein
Q96KR1	Zinc finger protein
P17010	Zinc finger protein
P08048	Zinc finger protein
Q93088	Zinc ion binding
Q02383	Zinc ion binding
O43570	Zinc ion binding
P78562	Zinc ion binding
P42892	Zinc ion binding
P55786	Zinc ion binding
Q8N436	Zinc ion binding
Q9NXS2	Zinc ion binding
Q9Y4J8	Zinc ion binding
O60941	Zinc ion binding
O43900	Zinc ion binding
